# Most metagenomic vanT calls are not vancomycin resistance genes

**DOI:** 10.64898/2026.10.22.760690

**Authors:** Prateek Shetty, Gergely Maroti, Roland Wirth

## Abstract

Metagenomic resistome surveys frequently report *vanT*_*G*_ as the dominant glycopeptide resistance gene, but these calls rely on homology without verifying catalytic residues or operon context. By analyzing 107,008 metagenome-assembled genomes, we demonstrate that only 3.7% of predicted *vanT*_*G*_ genes possess the required active-site substitution, with the vast majority being misannotated alanine racemases. Incorporating structural and genomic context corrections reveals a novel split-architecture lineage in gut-associated Erysipelotrichales missed by current profiling tools.
