## Supplementary Table 1 for "Most metagenomic vanT calls are not vancomycin resistance genes"

### Sheet: Sheet1
Supplementary table 1: The vancomycin resistance operons
Cell wall modification	Core and regulatory genes present	Source
D-Ala-D-Lac	vanR, vanS, vanH, vanA (ligase), vanX, vanY, vanZ	https://pdb101.rcsb.org/global-health/antimicrobial-resistance/drugs/antibiotic-resistance-mechanisms/the-van-operons
D-Ala-D-Lac	vanR, vanS, vanH, vanB (ligase), vanX, vanY, vanW	https://pdb101.rcsb.org/global-health/antimicrobial-resistance/drugs/antibiotic-resistance-mechanisms/the-van-operons
D-Ala-D-Lac	vanR, vanS, vanH, vanD (ligase), vanX, vanY	https://pdb101.rcsb.org/global-health/antimicrobial-resistance/drugs/antibiotic-resistance-mechanisms/the-van-operons
D-Ala-D-Lac	vanR, vanS, vanH, vanM (ligase), vanX, vanY	https://doi.org/10.1128/AAC.01710-09
D-Ala-D-Lac	vanR, vanS, vanH_F, vanF (ligase), vanX_F	https://card.mcmaster.ca/ontology/36394
D-Ala-D-Lac	vanS, vanR, vanI (ligase), vanW, vanK, murF, vanX chromosome. No vanY.	https://doi.org/10.1111/1751-7915.12139
D-Ala-D-Ser	vanR, vanS, vanC (ligase), vanXY_C, vanT_C	https://pdb101.rcsb.org/global-health/antimicrobial-resistance/drugs/antibiotic-resistance-mechanisms/the-van-operons
D-Ala-D-Ser	vanR, vanS, vanE (ligase), vanXY_E, vanT_E	https://pdb101.rcsb.org/global-health/antimicrobial-resistance/drugs/antibiotic-resistance-mechanisms/the-van-operons
D-Ala-D-Ser	vanU, vanR, vanS, vanG (ligase), vanXY_G, vanY, vanT_G, vanW	https://pdb101.rcsb.org/global-health/antimicrobial-resistance/drugs/antibiotic-resistance-mechanisms/the-van-operons
D-Ala-D-Ser	vanR, vanS, vanL (ligase), vanXY_L, vanTmL + vanTrL	https://doi.org/10.1128/AAC.01516-07
D-Ala-D-Ser	vanR, vanS, vanN (ligase), vanXY_N, vanT_N
